# Glutamate, GABA, and dense-core vesicle secretion regulate predatory feeding in the nematode *Pristionchus pacificus*

**DOI:** 10.1101/2024.06.18.599456

**Authors:** Ageha Onodera, Andrew Zhang, Takahiro Chihara, Ralf J. Sommer, Misako Okumura

## Abstract

Nematodes are one of the most diverse groups of organisms, found in various environments, and exhibit various feeding behaviours. *Pristionchus pacificus* displays two types of feeding behaviours: predatory and bacterial feeding. Previously, we showed that the neurotransmitter serotonin plays important roles in regulating predatory feeding in *P. pacificus.* However, the role of other neurotransmitters in predatory feeding remains unclear. Using the CRISPR/Cas9 system, we generated mutants of the dense-core vesicle (DCV)-based neuropeptide secretion system and genes related to seven neurotransmitters. Predatory assays revealed that the vesicular glutamate transporter *Ppa-*EAT-4, glutamic acid decarboxylase *Ppa-*UNC-25 which is involved in GABA synthesis, and the calcium-dependent activator protein for DCV secretion *Ppa-*UNC-31, play roles in predatory feeding behaviour. We assessed the pharyngeal movement necessary for predation as well as locomotion rate in these mutants. While the *Ppa-eat-4* and *Ppa-unc-31* mutants decreased predation movement, the *Ppa-unc-25* mutant showed a reduction only in bacterial events compared to wild type animals. Additionally, *Ppa-unc-25* and *Ppa-unc-31* decreased in motor movement, potentially reducing predation efficiency. Together, these results suggest that glutamate, GABA and DCV secretion modulate feeding behaviours in *P. pacificus*. Our mutant collection of neurotransmitter-related genes will be useful for future analysis of neurobiology and behavioural evolution.
