## Supplemental table 1 for "Glutamate, GABA, and dense-core vesicle secretion regulate predatory feeding in the nematode *Pristionchus pacificus*"

### Sheet: Sheet1
Strain name	Genotype/allele designation	Relevant characteristics
PS312	P. pacificus wild isolate	Wildtype isolate
RS2997	Ppa-unc-25 (tu1005)	Mutated in the glutamate decarboxylase UNC-25
RS3070	Ppa-tdc-1 (tu1007)	Mutated in the tyrosine decarboxylase TDC-1
RS3071	Ppa-tdc-1 (tu1009)	Mutated in the tyrosine decarboxylase TDC-1
RS2999	Ppa-eat-4 (tu1011)	Mutated in the L-glutamate transmembrane transporter EAT-4
RS3151	Ppa-cat-2 (tu1022)	Mutated in the tyrosine 3-monooxygenase CAT-2
RS3150	Ppa-cat-2 (tu1023)	Mutated in the tyrosine 3-monooxygenase CAT-2
MOK46	Ppa-tbh-1 (cbh32)	Mutated in the tyamine-beta hydroxylase TGH-1
MOK47	Ppa-tbh-1 (cbh33)	Mutated in the tyamine-beta hydroxylase TGH-1
MOK114	Ppa-unc-31 (cbh88)	Mutated in the calcium-dependent activator protein for secretion UNC-31
