## Supplemental table 2 for "Glutamate, GABA, and dense-core vesicle secretion regulate predatory feeding in the nematode *Pristionchus pacificus*"

### Sheet: Sheet1
genes	gRNA target (PAM is underlined)	PCR forward primer	PCR reverse primer	Sequencing primer
Ppa-eat-4	TCTCAATCTTGAGTGCTCATTGG	CAGCATCTTCGCGAAGAAATCC	CTGTCGTACGCGTACGACTC	CAGCATCTTCGCGAAGAAATCC
Ppa-unc-25	GCTGATCGAGATGGAGATCCCGG	CCACTCTTCGAGTCTTTGGC	AAAACGGAGCGGTAGTCTCG	CCACTCTTCGAGTCTTTGGC
Ppa-tdc-1	GGCGTGGCAGCGGTGCTGTTGGG	GTCAACCTCAGGTATGGTAG	ACGCGCATAACTTGAGAAGGATG	GTCAACCTCAGGTATGGTAG
Ppa-cat-2	GAGTGAAGAGCTCGCATCTTTGG	GCCGCTTGCCTGAAACATAG	TGCCAAAACGCTCATTTCCG	GCCGCTTGCCTGAAACATAG
Ppa-tbh-1	TCAGCAGGACTGTGCACTGGAGG	CCAGGTGGATCTTCGGGTTCTCTGAC	TGTATGCAAAGTGAGGATCAGCTCCTTTG	TGTATGCAAAGTGAGGATCAGCTCCTTTG
Ppa-unc-31	GATGCCCAAGTTCGTAGTGAAGG	GGCAATATTTCTCTACGACGAATGG	CTATTGGCCAATTTCAGTGCGAACGC	GGCAATATTTCTCTACGACGAATGG
Ppa-cha-1	GAACAAGCAGAACATGTGCATGG	GTTCGTAATTTCAATTGAAGAGCGC	CATGAATTGTCACAAATGCGATTGG	CAGGTGAATCGTTTCTGGCTGC
Ppa-unc-13	AAGATCTACGAGAACATGGGCGG	CAACGGTGACCCTGGAATGTTGC	AAAGTACCTCTCTGCCCAGCTTGTC	GGTCCTGCTCGCATACGCGG
